# Dynamic corticostriatal neural coordination governs competition between social and metabolic drives in rats

**DOI:** 10.64898/2026.01.19.700365

**Authors:** Rishika Tiwari, Shoval Raz, Shai Netser, Shlomo Wagner

## Abstract

Animals must continuously prioritize among competing internal needs, yet the neural mechanisms that arbitrate between these drives remain poorly understood. Here, we used a behavioral paradigm in rats to quantify choice between social interaction and food seeking under varying need states. We show that social isolation selectively shifts preference toward social engagement, even under metabolic demand, indicating a reweighting of motivational priorities. Chronic local field potential recordings across prefrontal and striatal brain regions revealed that this shift is accompanied by a reconfiguration of corticostriatal theta-band coordination. Trial-by-trial analyses demonstrated that network dynamics predict behavioral choice, linking neural coordination to decision output. Pharmacological blockade of oxytocin receptors attenuated both the network reorganization and the behavioral prioritization shift, implicating oxytocin signaling in gating this process. Together, our findings identify a network-level mechanism through which internal states dynamically compete, providing a framework for understanding how the brain resolves conflicting motivational demands.
