## Supplementary material for "Dynamic corticostriatal neural coordination governs competition between social and metabolic drives in rats": Table S2 - Summary of experiments

### Sheet: Summary
Rat Number	Housing in first session	Repetition of session	Housing in repeated session	Recordings on first session			Recordings on second session			Food vs Empty task	Remarks	Electrode registration
				Satiety	24h FD	48h FD	Satiety	24h FD	48h FD		Rat 1 and 2 were practice animals	Prelimbic cortex	Infralimbic cortex	NAc core	NAc shell	Ventral orbitofrontal cortex	Lateral septal nu., intermediate
3	Isolated	No		TRUE	TRUE	TRUE						10
4	Isolated	No		TRUE	TRUE	TRUE								7,15
5	Grouped	No		TRUE	TRUE	TRUE						15	13			10,3
6	Grouped	No		TRUE	TRUE	TRUE										4,12
7	Discarded due to bad electrode placement
8	Isolated	Yes	Regrouped	TRUE	TRUE	TRUE	TRUE	TRUE	TRUE	Yes		5			3,13		4
9	Grouped	Yes	Isolated	TRUE	TRUE	TRUE	TRUE	TRUE	TRUE	Yes		7	6				13
10	Grouped	Yes	Isolated	TRUE	TRUE	TRUE	TRUE	TRUE	TRUE	Yes		15				6	15
11	Isolated	No		TRUE	TRUE	TRUE						14	4	5		16
12	Grouped	No		TRUE	TRUE	FALSE					Implant was removed on 48h FD	13,16,7					5, 6
13	Isolated	Yes	Regrouped	TRUE	TRUE	TRUE	TRUE	TRUE	TRUE			16	7	11,13	3
14	Isolated	Yes	Regrouped	TRUE	TRUE	FALSE	TRUE	TRUE	TRUE		Noisy signals on 48h FD in first sessions	13				8	4
15	Isolated	Yes	Regrouped	TRUE	TRUE	TRUE	TRUE	TRUE	TRUE			13	11	6	5	16
16	Isolated	Yes	Regrouped	TRUE	TRUE	TRUE	TRUE	TRUE	TRUE			8	15	3	4,11	16
17	Isolated	Yes	Regrouped	TRUE	TRUE	TRUE	TRUE	TRUE	TRUE	Yes		16	6	3,7	11
18	Discarded due to noise in electrodes
19	Isolated	Yes	Regrouped	TRUE	TRUE	TRUE	TRUE	TRUE	FALSE	Yes	Implant was removed on 48h FD in second session	13	12		4
20	Isolated	Yes	Regrouped	FALSE	TRUE	TRUE	TRUE	TRUE	TRUE	Yes	Noisy signals on Satiety in first sessions	16,6,3	7	15	12
21	Isolated	Yes	Regrouped	TRUE	TRUE	TRUE	TRUE	TRUE	TRUE	Yes		7	14	10	12	8	4
22	Grouped	No		TRUE	TRUE	TRUE	TRUE	TRUE	TRUE			14	13	4	6
23	Grouped	Yes	Regrouped	TRUE	TRUE	TRUE	TRUE	TRUE	TRUE	Yes		8	15	16	4	7	1
24	Discarded due to bad electrode placement
25	Grouped	Yes	Grouped	TRUE	TRUE	TRUE	TRUE	TRUE	TRUE			8	13	6	5	16	3
26	Discarded due to bad electrode placement
27	Grouped	Yes	Grouped	TRUE	TRUE	TRUE	TRUE	TRUE	TRUE			6	5	3	13	16	4
28	Grouped	Yes	Grouped	TRUE	TRUE	TRUE	TRUE	TRUE	TRUE			5	16	3	4	7
29	Isolated	Yes	Regrouped	TRUE	TRUE	TRUE	TRUE	TRUE	TRUE			6	12	13		16	11

### Sheet: Summary_OTA
Rat Number	Treatment in first session	Repetition of session	Treatment in repeated session	Recordings on first session			Recordings on second session			Electrode registration
				Satiety	24h FD	48h FD	Satiety	24h FD	48h FD	Prelimbic cortex	Infralimbic cortex	NAc core	NAc shell	Ventral orbitofrontal cortex	Lateral septal nu., intermediate
1	Saline	Yes	OTA	TRUE	TRUE	TRUE	TRUE	TRUE	TRUE	6	15		5	16
2	Saline	Yes	OTA	TRUE	TRUE	TRUE	TRUE	TRUE	TRUE	16	14		3	6	4
3	Discarded due to noisy signals
4	OTA	Yes	Saline	TRUE	TRUE	TRUE	TRUE	TRUE	TRUE		7	11	15	6	3
5	OTA	Yes	Saline	TRUE	TRUE	TRUE	TRUE	TRUE	TRUE	16	15	12		13	3
6	OTA	Yes	Saline	TRUE	TRUE	TRUE	TRUE	TRUE	TRUE	1	5		14	3
7	Saline	Yes	OTA	TRUE	TRUE	TRUE	TRUE	TRUE	TRUE	11			13	3	6
8	OTA	Yes	Saline	TRUE	TRUE	TRUE	TRUE	TRUE	TRUE		1	16	13	11	3
9	OTA	Yes	Saline	TRUE	TRUE	TRUE	TRUE	TRUE	TRUE		10	14		1	6
10	Saline	Yes	OTA	TRUE	TRUE	TRUE	TRUE	TRUE	TRUE	3		7	4	1	14

### Sheet: Coordinates
	AP	ML	DV
AcbC	+2	+1.4	-7.1
AcbS	+1	+2	-7.8
IL	+2	+1	-4.28
LS	-1	+1	-4.1
vOFC	+3	+2	-4.74
PRL	+3	+1	-4.1
